# w*TSA-CRAFT* : an open-access web server for rapid analysis of thermal shift assay experiments

**DOI:** 10.1101/2023.06.22.546086

**Authors:** Victor Reys, Julien Kowalewski, Muriel Gelin, Corinne Lionne

**Affiliations:** Centre de Biologie Structurale (CBS), CNRS UMR 5048, Université de Montpellier, INSERM U 1054, 29 rue de Navacelles, Montpellier, 34090, France

## Abstract

The automated data processing provided by the *TSA-CRAFT* tool enables now to reach high throughput speed analysis of thermal shift assays. While the software is powerful and freely available, it still requires installation process and command line efforts that could be discouraging. To simplify the procedure, we decided to make it available and easy to use by implementing it with a graphical interface via a web server, enabling a cross-platform usage from any web browsers. We developed a web server embedded version of the *TSA-CRAFT* tool, enabling a user-friendly graphical interface for formatting and submission of the input file and visualization of the selected thermal denaturation profiles.

We describe a typical case study of buffer condition optimization of the biologically relevant APH(3’)-IIb bacterial protein in a 96 deep-well thermal shift analysis screening. w*TSA-CRAFT* is freely accessible for non-commercial usage at https://bioserv.cbs.cnrs.fr/TSA_CRAFT.
