## Supplementary material for "w*TSA-CRAFT* : an open-access web server for rapid analysis of thermal shift assay experiments": Annotation file

#Well_index	#Annotation	#Reference_well_index
A1	Water	A1
A2	Citrate pH4	A1
A3	Na acetate pH4.5	A1
A4	Citrate pH5	A1
A5	MES pH6	A1
A6	K phosphate pH6	A1
A7	Citrate pH6	A1
A8	Bis-Tris pH6.5	A1
A9	MES pH6.5	A1
A10	Na phosphate pH7	A1
A11	K phosphate pH7	A1
A12	HEPES pH7	A1
B1	MOPS pH7	A1
B2	NH4 acetate pH7.3	A1
B3	Tris pH7.5	A1
B4	Na phosphate pH7.5	A1
B5	Imidazole pH7.5	A1
B6	HEPES pH8	A1
B7	Tris pH8	A1
B8	Tricine pH8	A1
B9	Bicine pH8	A1
B10	Bicine pH8.5	A1
B11	Tris pH8.5	A1
B12	CHES pH9	A1
C1	Water NaCl	A1
C2	Citrate pH4 NaCl	A1
C3	Na acetate pH4.5 NaCl	A1
C4	Citrate pH5 NaCl	A1
C5	MES pH6 NaCl	A1
C6	K phosphate pH6 NaCl	A1
C7	Citrate pH6 NaCl	A1
C8	Bis-Tris pH6.5 NaCl	A1
C9	MES pH6.5 NaCl	A1
C10	Na phosphate pH7 NaCl	A1
C11	K phosphate pH7 NaCl	A1
C12	HEPES pH7 NaCl	A1
D1	MOPS pH7 NaCl	A1
D2	NH4 acetate pH7.3 NaCl	A1
D3	Tris pH7.5 NaCl	A1
D4	Na phosphate pH7.5 NaCl	A1
D5	Imidazole pH7.5 NaCl	A1
D6	HEPES pH8 NaCl	A1
D7	Tris pH8 NaCl	A1
D8	Tricine pH8 NaCl	A1
D9	Bicine pH8 NaCl	A1
D10	Bicine pH8.5 NaCl	A1
D11	Tris pH8.5 NaCl	A1
D12	CHES pH9 NaCl	A1
E1	SPG pH4	A1
E2	SPG pH4.5	A1
E3	SPG pH5	A1
E4	SPG pH5.5	A1
E5	SPG pH6	A1
E6	SPG pH6.5	A1
E7	SPG pH7	A1
E8	SPG pH7.5	A1
E9	SPG pH8	A1
E10	SPG pH8.5	A1
E11	SPG pH9	A1
E12	SPG pH10	A1
F1	HEPES pH7.5	A1
F2	HEPES pH7.5	A1
F3	HEPES pH7.5	A1
F4	HEPES pH7.5	A1
F5	Na phosphate pH7.5	A1
F6	Na phosphate pH7.5	A1
F7	Na phosphate pH7.5	A1
F8	Na phosphate pH7.5	A1
F9	Tris pH8	A1
F10	Tris pH8	A1
F11	Tris pH8	A1
F12	Tris pH8	A1
G1	HEPES pH7.5 NaCl 50 mM	A1
G2	HEPES pH7.5 NaCl 125 mM	A1
G3	HEPES pH7.5 NaCl 250 mM	A1
G4	HEPES pH7.5 NaCl 500 mM	A1
G5	HEPES pH7.5 NaCl 750 mM	A1
G6	HEPES pH7.5 NaCl 1000 mM	A1
G7	Tris pH8 50 mM NaCl	A1
G8	Tris pH8 125 mM NaCl	A1
G9	Tris pH8 250 mM NaCl	A1
G10	Tris pH8 500 mM NaCl	A1
G11	Tris pH8 750 mM NaCl	A1
G12	Tris pH8 1000 mM NaCl	A1
H1	MES/Bis-Tris pH6	A1
H2	MES/Imidazole pH6.5	A1
H3	Bis-Tris/PIPES pH6.5	A1
H4	MOPS/Bis-Tris propane pH7	A1
H5	phosphate/Citrate pH7.5	A1
H6	MOPS/Na HEPES pH7.5	A1
H7	Bicine/Tris pH8.5	A1
H8	Imidazole 50 mM NaCl & 100 mM	A1
H9	Imidazole 125 mM & NaCl 100 mM	A1
H10	Imidazole 250 mM & NaCl 100 mM	A1
H11	Imidazole 350 mM & NaCl 100 mM	A1
H12	Imidazole 500 mM & NaCl 100 mM	A1
